# Arginine-rich C9ORF72 ALS Proteins Stall Ribosomes in a Manner Distinct From a Canonical Ribosome-Associated Quality Control Substrate

**DOI:** 10.1101/2022.02.09.479805

**Authors:** Viacheslav Kriachkov, Hamish E G McWilliam, Justine D Mintern, Shanika L Amarasinghe, Matt Ritchie, Luc Furic, Danny M Hatters

**Affiliations:** Department of Biochemistry and Pharmacology and Bio21 Molecular Science and Biotechnology Institute. The University of Melbourne, Victoria 3010 Australia; Department of Microbiology and Immunology, Peter Doherty Institute of Infection and Immunity, The University of Melbourne, Parkville, Victoria, Australia; Walter and Eliza Hall Institute of Medical Research, Victoria 3052 Australia; Translational Prostate Cancer Research Laboratory, Peter MacCallum Cancer Centre, Melbourne, Victoria, Australia, 3000; Sir Peter MacCallum Department of Oncology, University of Melbourne, Parkville, Victoria, Australia 3010; Monash Biomedicine Discovery Institute Cancer Program, Department of Anatomy and Developmental Biology, Monash University, Clayton, Victoria, Australia, 3800

## Abstract

Hexanucleotide expansion mutations in *C9ORF72* are a cause of familial amyotrophic lateral sclerosis. We previously reported that long arginine-rich dipeptide repeats (DPR), mimicking abnormal proteins expressed from the hexanucleotide expansion, caused translation stalling when expressed in cell culture models. Whether this stalling provides a mechanism of pathogenicity remains to be determined. Here we explored the molecular features of DPR-induced stalling and examined whether known regulatory mechanisms of ribosome quality control (RQC) are involved to sense and resolve the stalls. We demonstrate that arginine-containing DPRs lead to stalling in a length dependent manner, with lengths longer than 40 repeats invoking severe translation arrest. Mutational screening of 40×Gly-Xxx DPRs shows that stalling is most pronounced where Xxx are positively charged amino acids (Arg or Lys). Through a genome-wide knockout screen we find that genes regulating stalling on polyadenosine mRNA coding for poly-Lys, a canonical RQC substrate, respond differently to the readthrough of arginine-rich DPRs. Indeed, we find evidence that DPR-mediated stalling has no natural regulatory responses even though the stalls may be sensed, as evidenced by an upregulation of RQC gene expression. These findings therefore implicate arginine-rich DPR-mediated stalled ribosomes as posing a particular danger to cellular health and viability.
