## Supplementary material for "Arginine-rich C9ORF72 ALS Proteins Stall Ribosomes in a Manner Distinct From a Canonical Ribosome-Associated Quality Control Substrate": Table S1

### Sheet: DPR sequences
		dipeptide repeat	cDNA sequence
	poly-PR	10xPR	CCCAGACCTAGACCTCGGCCTAGACCAAGACCCAGGCCAAGGCCACGGCCAAGACCTAGA
		20xPR	CCACGACCCCGGCCGAGGCCAAGGCCGCGACCACGCCCCAGACCGAGACCACGACCAAGGCCTAGACCCCGCCCTAGGCCAAGGCCCCGGCCAAGGCCAAGGCCGCGACCGAGGCCAAGA
		30xPR	CCAAGGCCCCGGCCCAGACCTAGGCCCCGGCCACGCCCTCGCCCTCGGCCCAGGCCACGGCCCAGGCCACGACCACGACCCCGCCCAAGACCTAGACCAAGACCACGCCCTAGACCAAGACCACGCCCACGCCCCCGACCTCGCCCACGACCTAGACCCCGACCCAGGCCAAGACCGAGG
		40xPR	CCTCGGCCCCGACCACGGCCCAGACCGAGACCACGCCCTAGGCCAAGACCAAGGCCGCGACCAAGGCCACGACCTAGGCCTAGACCTCGACCGCGACCACGACCAAGACCCCGCCCACGCCCGCGGCCGCGGCCTCGACCTAGACCACGGCCGAGACCAAGGCCAAGACCGAGACCAAGGCCCCGACCACGACCCCGCCCGAGGCCACGGCCGCGACCGAGGCCGAGGCCAAGGCCTCGG
		50xPR	CCCCGACCTAGGCCTCGACCAAGACCGAGACCCCGCCCGAGGCCCCGACCTCGACCTAGACCACGACCGAGGCCTCGGCCTCGCCCACGGCCGCGGCCCCGACCACGGCCTCGACCACGGCCCCGCCCACGACCACGCCCTCGCCCTCGCCCACGCCCAAGACCTAGGCCCAGACCGCGACCTAGACCAAGGCCTCGCCCAAGACCACGGCCTAGGCCCCGCCCGCGACCCCGACCTCGCCCCCGCCCCCGACCGAGACCAAGACCAAGGCCAAGGCCCCGCCCCAGACCCCGGCCAAGA
		75xPR	CCGCGACCTCGCCCTCGCCCGAGACCTCGCCCCCGCCCAAGACCGAGACCTCGACCCAGACCACGGCCTAGGCCGCGCCCAAGGCCGAGGCCACGACCTAGGCCAAGGCCGCGCCCTCGGCCTCGGCCGAGACCTAGGCCCCGCCCCAGGCCGAGGCCACGCCCCAGGCCACGACCGCGCCCCCGCCCCAGACCGAGACCTAGGCCACGGCCTCGCCCTCGGCCGAGACCAAGGCCGCGGCCACGACCCCGCCCACGGCCTCGCCCCAGACCACGCCCGCGCCCTCGCCCTCGCCCCAGGCCGCGACCCCGGCCGAGACCGCGACCGAGACCAAGGCCCAGGCCCAGACCACGGCCTCGGCCACGCCCCCGGCCGCGCCCACGACCCAGACCGCGACCC…
		102xPR	CCACGGCCCAGACCCCGGCCTAGACCAAGACCCAGACCAAGGCCAAGACCTCGGCCTCGCCCTAGGCCACGCCCTCGCCCCAGACCTAGACCTAGGCCTCGGCCAAGACCTAGGCCCAGGCCTAGACCCCGCCCACGCCCTAGACCACGGCCAAGGCCTAGACCTAGACCAAGGCCCAGGCCCAGACCAAGGCCTCGCCCCAGGCCAAGACCACGGCCAAGACCAAGACCACGCCCCAGACCCAGACCCAGACCTAGACCACGCCCTAGGCCAAGGCCTCGGCCACGGCCTCGGCCTAGACCCAGGCCAAGACCTAGACCTCGGCCTAGACCACGGCCTCGCCCACGCCCAAGGCCAAGACCAAGACCTAGACCCCGGCCTCGCCCAAGGCCCAGACCT…
	poly-GR	10xGR	GGCAGAGGAAGAGGCAGGGGACGCGGAAGGGGGAGAGGACGCGGCAGAGGCCGGGGAAGA
		20xGR	GGAAGGGGCAGAGGAAGGGGACGAGGCAGAGGGCGCGGCCGGGGTCGCGGAAGGGGACGGGGTAGAGGACGAGGCAGAGGCAGAGGAAGGGGGAGAGGCAGAGGTCGGGGAAGAGGAAGG
		30xGR	GGGAGAGGCCGCGGAAGGGGTAGGGGGCGCGGTCGCGGTAGGGGTAGAGGTAGGGGCAGAGGCAGGGGGCGCGGCCGCGGTCGGGGGCGGGGCAGGGGAAGAGGAAGAGGGAGAGGCCGGGGACGAGGTAGAGGGCGAGGGAGAGGCAGAGGTCGCGGGCGAGGCAGAGGACGGGGGCGC
		40xGR	GGGAGAGGAAGAGGTCGCGGTCGAGGTCGGGGAAGGGGAAGAGGGAGAGGTCGCGGCAGAGGTCGCGGAAGAGGGAGAGGCAGAGGGAGGGGCCGGGGAAGAGGCCGGGGGAGAGGTAGGGGTCGCGGCCGAGGTAGAGGCCGGGGAAGAGGGAGGGGCAGAGGTCGAGGGAGGGGGCGAGGGCGCGGCCGCGGACGAGGTCGGGGTAGAGGGCGCGGTCGAGGCAGAGGGCGGGGCCGG
		50xGR	GGAAGGGGGAGGGGGCGGGGACGGGGACGAGGTAGGGGAAGAGGAAGGGGTAGAGGAAGAGGGCGGGGACGGGGGCGAGGCAGAGGAAGGGGGCGCGGGCGAGGAAGGGGGCGAGGAAGAGGCAGGGGGCGCGGTAGAGGTCGCGGACGAGGACGCGGGCGGGGGCGCGGCAGAGGGCGCGGAAGGGGCAGAGGAAGAGGTCGGGGGAGAGGGAGAGGGAGAGGTAGGGGTCGCGGTCGGGGTCGGGGTCGGGGCCGAGGCAGAGGCCGCGGACGCGGACGCGGTCGAGGCCGCGGACGG
		75xGR	GGTAGAGGTCGCGGTAGAGGCAGGGGCAGAGGCAGGGGTCGAGGTAGAGGTCGGGGGAGGGGGAGAGGTCGCGGTCGCGGACGGGGTCGCGGAAGGGGTCGCGGTAGGGGACGAGGAAGGGGTAGGGGGAGGGGGCGCGGCCGGGGCAGGGGCCGGGGTCGCGGGCGAGGAAGAGGTAGAGGGCGGGGACGGGGGCGAGGGAGAGGCCGGGGGAGAGGCAGGGGAAGGGGGCGGGGCAGAGGACGAGGACGGGGACGAGGACGAGGCCGAGGCAGGGGTAGGGGGCGGGGTAGAGGGCGCGGCAGAGGACGGGGGAGAGGACGCGGAAGGGGACGCGGTCGCGGGCGGGGCCGAGGCCGCGGACGGGGCAGGGGGAGGGGCCGCGGGCGAGGGCGGGGT…
		102xGR	GGACGGGGCAGAGGCCGGGGAAGAGGCAGAGGACGCGGAAGGGGAAGGGGGAGAGGAAGAGGGCGGGGACGCGGCCGGGGCCGCGGGCGGGGCCGGGGCCGGGGGCGCGGCCGGGGGCGGGGGCGCGGGCGCGGCCGGGGCCGGGGCCGCGGGCGGGGGCGCGGCCGGGGCCGGGGGCGGGGGCGCGGGCGGGGGCGGGGAAGAGGCAGGGGCAGAGGAAGAGGAAGAGGACGGGGGAGGGGCAGAGGAAGGGGACGCGGCAGAGGCAGGGGACGGGGACGCGGAAGAGGAAGAGGCAGAGGCAGGGGGAGAGGACGGGGCAGGGGGAGGGGCAGGGGACGGGGGAGAGGACGCGGACGCGGACGCGGCAGGGGAAGAGGAAGGGGAAGGGGAAGAGGA…
	40xGly-Phe	40xGF	GGTTTCGGCTTCGGCTTCGGCTTCGGCTTCGGCTTCGGCTTTGGATTCGGCTTTGGCTTCGGCTTTGGCTTCGGCTTTGGATTTGGCTTCGGCTTCGGCTTCGGCTTTGGATTCGGCTTCGGATTCGGCTTCGGCTTCGGCTTCGGATTCGGCTTCGGCTTTGGATTCGGCTTCGGATTCGGCTTCGGCTTCGGCTTCGGCTTCGGCTTTGGATTCGGCTTCGGATTCGGCTTCGGCTTT
	40xGly-Leu	40xGL	GGCCTCGGACTGGGCCTGGGCCTGGGCCTGGGACTGGGCCTGGGACTGGGCCTGGGCCTGGGCCTGGGCCTGGGCCTGGGCCTGGGCCTGGGCCTGGGCCTGGGCCTGGGCCTGGGACTGGGCCTGGGCCTGGGCCTGGGCCTGGGACTGGGCCTGGGCCTGGGTCTTGGCCTGGGCCTGGGACTGGGACTGGGCCTGGGACTCGGCCTGGGCCTGGGCCTGGGCCTGGGCCTGGGACTG
	40xGly-Ile	40xGI	GGTATTGGAATCGGAATCGGCATCGGAATCGGCATTGGCATCGGCATCGGCATCGGCATCGGCATCGGCATCGGAATCGGCATCGGCATCGGCATCGGCATCGGCATCGGCATCGGCATCGGCATCGGCATCGGCATCGGCATCGGCATCGGAATCGGCATCGGCATCGGAATCGGCATCGGCATCGGCATCGGCATCGGAATCGGCATCGGCATCGGCATCGGCATTGGAATTGGAATC
	40xGly-Met	40xGM	GGTATGGGCATGGGAATGGGCATGGGCATGGGCATGGGCATGGGAATGGGCATGGGCATGGGCATGGGCATGGGAATGGGCATGGGCATGGGCATGGGAATGGGCATGGGCATGGGAATGGGCATGGGCATGGGCATGGGCATGGGAATGGGCATGGGCATGGGCATGGGCATGGGCATGGGCATGGGCATGGGCATGGGCATGGGAATGGGAATGGGCATGGGAATGGGCATGGGCATG
	40xGly-Val	40xGV	GGTGTCGGCGTGGGCGTGGGAGTTGGAGTGGGCGTGGGCGTGGGCGTGGGCGTGGGCGTGGGAGTGGGCGTGGGCGTGGGCGTTGGCGTGGGCGTGGGCGTGGGAGTGGGCGTGGGCGTCGGAGTGGGCGTGGGAGTGGGCGTGGGCGTGGGCGTGGGCGTGGGCGTGGGAGTGGGCGTGGGCGTCGGCGTGGGCGTGGGCGTGGGCGTGGGAGTCGGCGTGGGCGTGGGAGTGGGCGTG
	40xGly-Ser	40xGS	GGATCTGGCAGCGGCTCTGGATCTGGCAGCGGCAGCGGAAGCGGAAGCGGCAGCGGAAGCGGCAGCGGCTCTGGCAGCGGCTCCGGCAGCGGCAGCGGCAGCGGAAGCGGCAGCGGCTCTGGTTCCGGATCCGGCAGCGGCAGCGGCAGCGGCTCCGGCTCCGGCTCTGGCAGCGGCAGCGGCAGCGGCAGCGGAAGCGGCTCTGGCTCCGGCAGCGGCAGCGGCAGCGGAAGCGGCTCT
	40xGly-Pro	40xGP	GGACCTGGCCCAGGCCCTGGCCCCGGCCCAGGACCCGGCCCTGGCCCTGGCCCCGGCCCTGGACCTGGCCCTGGCCCCGGCCCCGGACCTGGCCCCGGCCCTGGCCCTGGTCCTGGCCCCGGCCCCGGCCCTGGCCCAGGCCCTGGCCCCGGCCCTGGCCCTGGCCCCGGACCTGGACCAGGACCAGGCCCTGGACCTGGACCCGGCCCTGGCCCCGGCCCTGGCCCTGGCCCTGGCCCT
	40xGly-Thr	40xGT	GGTACAGGCACCGGAACCGGCACCGGCACCGGCACAGGAACCGGCACAGGCACCGGAACAGGCACCGGCACCGGCACCGGCACAGGAACTGGAACAGGCACCGGAACCGGCACCGGCACAGGCACCGGCACCGGCACAGGCACCGGCACCGGCACAGGAACCGGCACAGGCACCGGCACAGGAACCGGAACCGGCACCGGCACAGGCACCGGCACCGGCACCGGCACCGGCACAGGCACC
	40xGly-Ala	40xGA	GGCGCCGGAGCCGGCGCCGGCGCCGGCGCCGGAGCTGGAGCAGGTGCCGGCGCTGGCGCTGGCGCCGGCGCCGGAGCTGGAGCTGGCGCCGGCGCCGGCGCCGGAGCCGGCGCCGGCGCCGGCGCCGGCGCCGGCGCCGGCGCCGGCGCCGGCGCTGGAGCCGGCGCCGGAGCCGGCGCCGGCGCCGGCGCCGGCGCTGGCGCCGGCGCCGGCGCCGGCGCCGGAGCTGGCGCCGGCGCC
	40xGly-Tyr	40xGY	GGATACGGCTACGGCTACGGATATGGATACGGCTACGGCTACGGCTACGGCTACGGCTACGGCTACGGCTACGGCTACGGCTACGGCTACGGATATGGATACGGCTACGGCTACGGCTACGGCTACGGCTACGGCTACGGCTACGGCTACGGCTACGGCTACGGCTACGGCTACGGCTACGGCTACGGCTACGGATATGGATACGGCTACGGCTACGGCTATGGATACGGTTATGGATAC
	40xGly-His	40xGH	GGTCACGGCCACGGCCACGGCCACGGCCACGGCCACGGCCACGGCCACGGCCACGGCCACGGCCACGGACACGGCCACGGCCACGGCCACGGCCACGGACACGGCCACGGCCACGGACACGGCCACGGCCACGGCCACGGACATGGCCACGGCCACGGCCACGGCCACGGCCACGGCCATGGACATGGACACGGCCACGGACACGGCCACGGCCACGGACACGGCCATGGACATGGCCAC
	40xGly-Gln	40xGQ	GGACAGGGACAGGGCCAAGGACAGGGCCAGGGCCAGGGCCAGGGCCAGGGCCAAGGCCAGGGCCAGGGCCAGGGCCAGGGACAGGGCCAGGGCCAGGGCCAGGGACAAGGACAAGGCCAGGGCCAGGGCCAGGGCCAGGGCCAGGGCCAGGGACAGGGCCAGGGCCAGGGCCAAGGTCAGGGCCAGGGCCAGGGACAGGGCCAGGGCCAAGGACAGGGCCAGGGCCAGGGCCAGGGCCAG
	40xGly-Asn	40xGN	GGAAACGGCAATGGAAACGGCAATGGCAACGGCAACGGAAACGGCAACGGCAACGGCAACGGCAACGGCAATGGAAACGGCAACGGCAATGGTAATGGAAACGGCAACGGCAACGGCAATGGAAATGGAAACGGAAACGGCAACGGCAACGGCAACGGCAACGGCAATGGCAACGGCAACGGCAACGGCAACGGCAACGGCAACGGCAATGGAAACGGCAACGGCAACGGCAACGGCAAC
	40xGly-Glu	40xGE	GGTGAAGGCGAGGGCGAAGGCGAGGGCGAGGGCGAAGGCGAAGGCGAGGGAGAGGGCGAAGGCGAGGGCGAAGGAGAGGGCGAGGGCGAAGGCGAGGGCGAGGGCGAGGGCGAGGGAGAGGGAGAAGGCGAGGGCGAGGGCGAGGGCGAAGGCGAGGGCGAAGGCGAAGGCGAGGGAGAGGGCGAGGGCGAGGGAGAAGGAGAGGGCGAAGGAGAGGGCGAGGGCGAGGGAGAAGGCGAA
	40xGly-Asp	40xGD	GGTGATGGCGATGGCGACGGCGACGGCGACGGCGACGGCGACGGCGACGGCGACGGAGATGGCGACGGCGATGGAGATGGCGACGGCGACGGAGATGGCGACGGCGACGGCGACGGCGACGGAGATGGCGATGGAGACGGCGACGGCGACGGCGACGGCGACGGCGATGGAGATGGCGACGGCGACGGCGATGGAGATGGAGACGGCGACGGCGACGGCGATGGAGACGGCGACGGCGAC
	40xGly-Lys	40xGK	GGAAAGGGCAAGGGCAAGGGCAAAGGCAAGGGCAAGGGAAAGGGCAAGGGCAAGGGCAAGGGCAAAGGAAAGGGCAAAGGAAAAGGAAAGGGCAAAGGTAAGGGAAAGGGCAAGGGCAAGGGCAAGGGCAAGGGAAAGGGCAAGGGCAAGGGCAAGGGCAAGGGCAAAGGCAAGGGCAAAGGCAAGGGCAAGGGCAAGGGCAAGGGCAAGGGCAAGGGAAAAGGAAAGGGCAAGGGCAAA
	40xGly-Cys	40xGC	GGATGCGGCTGCGGCTGCGGCTGCGGCTGCGGCTGCGGCTGTGGATGCGGCTGTGGCTGCGGCTGCGGATGCGGCTGCGGCTGCGGATGCGGCTGCGGCTGTGGATGTGGCTGCGGCTGCGGCTGTGGCTGCGGCTGCGGCTGTGGATGCGGCTGCGGCTGCGGCTGTGGTTGTGGCTGCGGCTGTGGCTGCGGCTGCGGATGTGGCTGTGGATGCGGCTGTGGCTGCGGCTGCGGATGC
	40xGly-Trp	40xGW	GGCTGGGGCTGGGGCTGGGGATGGGGCTGGGGCTGGGGCTGGGGATGGGGATGGGGCTGGGGCTGGGGCTGGGGTTGGGGCTGGGGCTGGGGCTGGGGCTGGGGCTGGGGCTGGGGATGGGGCTGGGGCTGGGGCTGGGGCTGGGGATGGGGCTGGGGCTGGGGATGGGGCTGGGGATGGGGCTGGGGCTGGGGATGGGGCTGGGGATGGGGCTGGGGCTGGGGCTGGGGCTGGGGCTGG
	controls	linker	GGGGCGGCCGCTCGAGGCAGAATGCCTGGACCTACACCTAGCGGCACAAATGTGGGCAGCAGCCTGAGCGACGAGGACTTCAAAGCCGTGTTCGGCATGACCAGAAGCGCCTTCGCTAACCTGCCTCTGTGGAAGCAGCAGAACCTGAAGAAAGAGAAGGGCCTGTTCGGCAGCGGCAGATCCCCATCTAAAGCCGTGGCTGCTAGAGCCGCCGGAAGCACAGTTCGGCAGAGAAAGAATGCCAGCTGCGGCACAAGAAGCGCCGGCAGAACAACATCTGCTGGCACAGGTGGCATGTGGCGGTTCTACACAGAGGATAGCCCTGGCCTGAAAACCGGC
		poly-K (linker-20xK)	GGGCGGCCGCTCGAGGCAGAATGCCTGGACCTACACCTAGCGGCACAAATGTGGGCAGCAGCCTGAGCGACGAGGACTTCAAAGCCGTGTTCGGCATGACCAGAAGCGCCTTCGCTAACCTGCCTCTGTGGAAGCAGCAGAACCTGAAGAAAGAGAAGGGCCTGTTCGGCAGCGGCAGATCCCCATCTAAAGCCGTGGCTGCTAGAGCCGCCGGAAGCACAGTTCGGCAGAGAAAGAATGCCAGCTGCGGCACAAGAAGCGCCGGCAGAACAACATCTGCTGGCACAGGTGGCATGTGGCGGTTCTACACAGAGGATAGCCCTGGCCTGAAAACCGGCCGACGTACGCCCGCAATGGCGACCAAAAAAAAAAAAAAAAAAAAAAAAAAAAAAAAAAAAA…

### Sheet: gRNA sequences
	Guide RNA sequences used for the CRISPR knockouts
	gene	gRNA sequence
	ABCF2	AGGCTGCCAAAGCTCGACAG
	BANF1	TTGCAGGCCTATGTTGTCCT
	BOP1	GACGATCCTGACTACTGGTG
	DDX27	CTTAATCGGAACCATAGGCG
	DRG2	CCCAGGAATACACGTCAGAG
	EIF2AK2	GCAACCTACCTCCTATCATG
	EIF6	TACTGTCTGGTAGCGATCGG
	NOP2	GCCCCCGCTTCTCCTTCGTA
	NPM1	TATGTAAGTGCCCTTACCGT
	RACK1	ATGGCCCACAAATCGCCTCG
	RPL19	TTCTCCACAGGTAAGCGGAA
	RPS25	CGGGGGCAAGGCCAAAAAGA
	SKIV2L2	CGAGGGCGACTCGACCACTG
	ZNF598	CTACTGCGCCGTGTGCCGCG
	control (non-targeting gRNA)	ATGCCTTAGACTTAACCTCG
